# Doublecortin restricts neuronal branching by regulating tubulin polyglutamylation

**DOI:** 10.1101/2023.06.02.543327

**Authors:** Muriel Sébastien, Alexandra L. Paquette, Emily N. P. Prowse, Adam G. Hendricks, Gary J. Brouhard

## Abstract

Doublecortin (DCX) is a neuronal microtubule-associated protein (MAP) that binds directly to microtubules via two Doublecortin (DC) domains. The DC domains sense the nucleotide state, longitudinal curvature, and protofilament number of the microtubule lattice, indicating a role in the regulation of microtubule structure in neurons. Mutations in DCX cause lissencephaly and subcortical band heterotopia (also known as double-cortex syndrome) due to impaired neuronal migration. To better understand the role of DCX in neuronal migration, we developed a model system based on induced pluripotent stem cells (iPSCs). We used CRISPR/Cas9 to knock-out the *Dcx* gene in iPSCs and differentiated the cells into cortical neurons. Compared to control neurons, the DCX-KO neurons showed reduced velocities of nuclear movements. The reduced velocities coincided with an increase in the number of neurites early in neuronal development, consistent with a neuronal migration phenotype and previous findings in a DCX-KO mouse model. Neurite branching is regulated by a host of MAPs and other factors, as well as by microtubule polymerization dynamics. However, EB comet dynamics were unchanged in DCX-KO neurons, with similar growth rates, lifetimes, and numbers. Rather, we observed a significant reduction in α-tubulin polyglutamylation in DCX-KO neurons. Polyglutamylation levels and neuronal branching were rescued by expression of DCX or of TTLL11, an α-tubulin glutamylase. Using U2OS cells as an orthogonal model system, we show that DCX and TTLL11 act synergistically to promote polyglutamylation. Polyglutamylation regulates numerous MAPs, severing enzymes, and molecular motors. Consistently, we observe that lysosomes in DCX-KO neurons show a reduction of their processivity. We propose that the DCX acts as a positive regulator of α-tubulin polyglutamylation and restricts neurite branching. Our results indicate an unexpected role for DCX in the homeostasis of the tubulin code.
