## Supplementary material for "Doublecortin restricts neuronal branching by regulating tubulin polyglutamylation": Key resources table

### Sheet: Cell Lines
Reagent or Resource	Source	Identifier
hiPSCs A	C-BIGR	AIW002-02
Stbl3	ThermoFisher Scientific	C737303
U2OS	Alex Bird - MPI-Dortmund	-

### Sheet: TC room supplies and Buffers
Reagent or Resource	Source	Identifier
Matrigel	Corning	354277
Poly-ornithine	Millipore-Sigma	P3655
laminin	Millipore-Sigma	L2020
mTeSR plus	Stem cell technologies	#100-0276
GCDR	Stem cell technologies	#100-0485
Accutase	Life technologies	A1110501
Rock inhibitor	Froggabio	ALX-270-333-M005
Rock inhibitor	Abcam	ab120129
Clone R	Stem cell technologies	#05888
STEMdiff SMADi	Stem cell technologies	#08581
DMEM/F12	Gibco	10565-018
B27	Gibco	17504-044
N2	Gibco	17502-048
Anti-anti	Gibco	15240-062
DPBS	Gibco	14190-144
NE-AA	Millipore-Sigma	M7145
FBS	Millipore-Sigma	F1051
DMSO	Bioshop	DMS555.500
BrainPhys	Stem cell technologies	#05790
BDNF	Stem cell technologies	#78005
GDNF	Stem cell technologies	#78058
cAMP	Stem cell technologies	#73886
Ascorbic acid	Millipore-Sigma	A92902
INB	Homemade	-
Extraction	Homemade	-
PFA	ME systems	15710-S
Quick extract	Lucigen	QE09050
RIPA	Millipore-Sigma	R0278
BSA	Bioshop	ALB003.100

### Sheet: Antibodies
Reagent or Resource	Source	Identifier	Dilution IF	Dilution WB
Tub2.1	Millipore-Sigma	#T5201	1/500	-
DM1A	Millipore-Sigma	#T9026	1/500	1/5000
Tubb3	Biolegend	802001	1/500	1/10000
DCX C-18	Santa cruz biotechnology	sc-8066	1/50	1/500
DCX E-6	Santa cruz biotechnology	sc-271390	1/50	1/500
acetylation (611B1)	Millipore-Sigma	MABT868	1/500	1/5000
detyrosination (detyr)	Abcam	ab48389	1/500	1/1000
Tyrosination (YL1/2)	Santa cruz biotechnology	sc-53029	1/50	1/5000
Glutamylation (GT335)	Adipogen	AG-20B-0020	1/1000	1/500
Polyglutamylation (PolyE)	Adipogen	AG-25B-0030-C050	1/500	1/5000
MAP2	Millipore-Sigma	AB5622	1/100	-
Tau1	Millipore-Sigma	MAB3420	1/200	-
DCLK1	Abcam	ab31704	1/200	1/2000
Kif5B	Millipore-Sigma	MAB1614	1/100	1/500
Kif1A	BD biosciences	612094	1/500	-
Dyn	Millipore-Sigma	MAB1618	1/500	-
Kif3A	Abcam	ab11259	1/500	-
mRuby	St Johns Laboratory	STJ140251	-	1/5000
Anti-Mouse AlexaFluor 488	Life technologies	A21202	1/500	-
Anti-Mouse AlexaFluor 568	Life technologies	A10037	1/500	-
Anti-Mouse AlexaFluor 647	Life technologies	A31571	1/500	-
Anti-Rabbit AlexaFluor 488	Life technologies	A21206	1/500	-
Anti-Rabbit AlexaFluor 568	Life technologies	A10042	1/500	-
Anti-Rabbit AlexaFluor 647	Life technologies	A31573	1/500	-
Anti-Rat AlexaFluor 568	Life technologies	A11077	1/500	-
Anti-Goat AlexaFluor 568	Life technologies	A11057	1/500	-
Anti-Goat AlexaFluor 647	Life technologies	A21447	1/500	-
Anti-TubulinB3 AlexaFluor 647	Biolegend	657406	1/500	-
anti-mouse HRP	GE healthcare UK	NA931V	-	1/5000
anti-rabbit HRP	GE healthcare UK	NA934V	-	1/5000
anti-rat HRP	GE healthcare UK	NA9350	-	1/5000
anti-goat HRP	Fortis life	A50-101P	-	1/5000

### Sheet: Commercial kits and chemicals
Reagent or Resource	Source	Identifier
SiR-Tubulin	Cytoskeleton	CY-SC002
Syto deep red	Invitrogen	S34900
CellMask green actin	Invitrogen	A57243
Miniprep	Takara	740588
Maxiprep	Takara	740420
AlexaFluor 568 Phalloidin	Invitrogen	A12380
Fluorsave	Sigma-Millipore	345789
Lysotracker	ThermoFisher Scientific	L12492

### Sheet: Plasmids and oligos
Reagent or Resource	Source	Identifier/Sequence
pX458 plasmid	addgene	#48138
seq oligos pX330 F	IDT	GCGCTTGGGTAGTTTGCAGTTTTAAAAT
seq oligos pX330 R	IDT	GCGTCGGTGCCACTTTTTCAAG
DCX seq ex1	IDT	ATCCCTTTCTCCCACGCTC
	IDT	CGGCCACCACCCACTATTTA
DCX seq ex2	IDT	TCTACTCCAGTGTCAGTGTGT
	IDT	TGTGATGATGAGATGTGGAGGA
gRNA oligo set 1 (125-145)	IDT	caccgCTCATTACTCAGTGCCTGCA
	IDT	aaacTGCAGGCACTGAGTAATGAGc
gRNA oligo set 2 (179-201)	IDT	caccgATGGGGACCGCTACTTCAAG
	IDT	aaacCTTGAAGTAGCGGTCCCCATc
gRNA oligo set 3 (245-267)	IDT	caccgTCGCGTCAGGTCAGCCAGCA
	IDT	aaacTGCTGGCTGACCTGACGCGAc
gRNA oligo set 4 (534-556)	IDT	caccgGGATGATGGTAACCAGCTTG
	IDT	aaacCAAGCTGGTTACCATCATCCc
gRNA oligo set 5 (554-576)	IDT	caccgTCCGCAGTGGGGTGAAGCCT
	IDT	aaacAGGCTTCACCCCACTGCGGAc
EB3-mCherry plasmid	This lab [Khazaei et al, 2014]	-
DCX-GFP plasmid	This lab [Bechstedt & Brouhard 2012]	-
template oligo S47R	IDT	ACTCACAGCGCCCACTGTAGCTTCTACCGGACCAGAACATTGCAGGCACTGAGAAATGAGAAGAAAGCCAAGAAGGTACGTTTCTACCGCAATGGGGACC
template oligo Y64N	IDT	AGTAATGAGAAGAAAGCCAAGAAGGTACGTTTCTACCGCAATGGGGACCGGAACTTCAAGGGAATTGTGTACGCTGTGTCCTCTGACCGTTTTCGCAGCT
template oligo D86H	IDT	GGGATTGTGTACGCTGTGTCCTCTGACCGTTTCCGGAGCTTTGACGCATTGCTGGCTCACCTGACGCGATCTCTGTCTGACAACATCAACCTGCCTCAGG
template oligo R178L	IDT	AACAGTGCACAGGCCAGGGAGAACAAGGACTTTGTGCTACCCAAGCTGGTTACCATCATCCGGAGTGGGGTGAAGCCTCGGAAGGCTGTGCGTGTGCTTC
template oligo P191R	IDT	AAGGACTTTGTGCGCCCCAAGCTGGTTACCATCATCCGGAGTGGGGTGAAGCGTCGAAAGGCTGTGCGTGTGCTTCTGAACAAGAAGACAGCCCACTCTT
template oligo R192W	IDT	AAGGACTTTGTGCGCCCCAAGCTGGTTACCATCATCCGGAGTGGGGTGAAGCCTTGGAAGGCTGTGCGTGTGCTTCTGAACAAGAAGACAGCCCACTCTT
human gene TTLL11	IDT	GAGCTCAAGCTTATGAGAAGAGGCAGTTCTGAGAGTGAGCTGGCTGCAAGATGGGAGGCAGAGGCGGTGGCTGCTGCTAAAGCTGCAGCTAAAGCTGAGGCAGAGGCTACAGCAGAGACGGTAGCTGAACAGGTAAGAGTTGACGCAGGTGCTGCAGGTGAACCTGAGTGCAAGGCAGGTGAGGAGCAGCCTAAGGTTCTGGCACCAGCTCCGGCGCAGCCTAGTGCAGCTGAGGAGGGGAACACCCAGGTCCTTCAGCGACCGCCACCTACGCTGCCACCATCCAAGCCTAAGCCAGTGCAGGGACTCTGCCCACACGGTAAGCCTCGGGACAAGGGCCGAAGCTGCAAGAGAAGCTCGGGCCACGGTTCCGGCGAGAACGGCTCCCAGCGGCCGGTC…

### Sheet: Software and algorithms
Reagent or Resource	Source	Identifier
Image J	NIH - opensource	https://imagej-nih-gov.gate2.inist.fr/ij/
anaconda/python	opensource	https://www.anaconda.com/download/
mathlab	mathworks McGill	https://www.mathworks.com
